# Evolutionary analysis of genome-specific duplications in flatworm genomes

**DOI:** 10.1101/2024.02.05.578899

**Authors:** Mauricio Langleib, Javier Calvelo, Alicia Costábile, Estela Castillo, José F. Tort, Federico G. Hoffmann, Anna V. Protasio, Uriel Koziol, Andrés Iriarte

## Abstract

Platyhelminthes, also known as flatworms, is a phylum of bilaterian invertebrates infamous for their parasitic representatives. The classes Cestoda, Monogenea, and Trematoda comprise parasitic helminths inhabiting multiple hosts, including fishes, humans, and livestock, and are responsible for considerable economic damage and burden on human health. As in other animals, the genomes of flatworms have a wide variety of paralogs, genes related via duplication, whose origins could be mapped throughout the evolution of the phylum. Through *in-silico* analysis, we studied inparalogs, *i.e*., genome-specific duplications, focusing on their biological functions, expression changes, and evolutionary rate. These genes are assumed to be key players in the adaptation process of species to each particular niche. Our results showed that genes associated with specific functions, such as response to stress, ion binding, oxidoreductase activity, and peptidase, are overrepresented among inparalogs. This trend is conserved among species from different classes, including free-living species. Available expression data from *Schistosoma mansoni*, a parasite from the trematode class, demonstrated high conservation of the expression patterns between inparalogs, but with notable exceptions, which also display evidence of rapid evolution. We discuss how natural selection may operate to maintain these genes and the particular duplication models that fit better to the observations. Our results support the critical role of gene duplication in the evolution of flatworms.
