## Supplementary Table 1. Accession codes of genomics and transcriptomic data used in the presented study. for "Evolutionary analysis of genome-specific duplications in flatworm genomes"

### Sheet: Supplementary Table 1
Supplementary Table 1
Accession codes of genomics and transcriptomic data used in the presented study. Genomic data, including genome sequence, annotation, and predicted coding sequences, were downloaded from WormBase ParaSite (parasite.wormbase.org) and the NCBI RefSleq database (www.ncbi.nlm.nih.gov/refseq). Raw reads from transcriptomic experiments were downloaded from the NCBI SRA database (www.ncbi.nlm.nih.gov/sr…
Genomic data	Phylum	Class	Order	Family	Species	Database	BioProject Accession code (DB)	Ref.
	Platyhelminthes	Cestoda	Cyclophilidea	Hymenolepidae	Hymenolepis diminuta	WormBase ParaSite	PRJEB507	50 Helminth Genomes Initiative
					Hymenolepis microstoma	WormBase ParaSite	PRJEB124	Tsai et al. 2013
					Hymenolepis nana	WormBase ParaSite	PRJEB508	50 Helminth Genomes Initiative
				Mesocestoididae	Mesocestoides corti	WormBase ParaSite	PRJEB510	50 Helminth Genomes Initiative
				Taenidae	Echinococcus granulosus	WormBase ParaSite	PRJEB121	Tsai et al. 2013
					Echinococcus multilocularis	WormBase ParaSite	PRJEB122	Tsai et al. 2013
					Echinococcus canadensis	WormBase ParaSite	PRJEB8992	Maldonado et al. 2017
					Taenia solium	WormBase ParaSite	PRJNA170813	Tsai et al. 2013
					Taenia asiatica	WormBase ParaSite	PRJNA299871	Wang et al. 2016
					Taenia saginata	WormBase ParaSite	PRJNA71493	Wang et al. 2016
					Hydatigera taeniformis	WormBase ParaSite	PRJEB534	50 Helminth Genomes Initiative
			Diphylobothrida	Diphylobothridae	Diphyllobothrium latum	WormBase ParaSite	PRJEB1206	50 Helminth Genomes Initiative
					Schistocephalus solidus	WormBase ParaSite	PRJEB527	50 Helminth Genomes Initiative
					Spirometra erinaceieuropaei	WormBase ParaSite	PRJEB1202	Bennett et al. 2014
		Trematoda	Opistorchida	Opisthorchidae	Clonorchis sinensis	WormBase ParaSite	PRJDA72781	Huang et al. 2013
					Opistorchis viverrini	WormBase ParaSite	PRJNA222628	Young et al. 2014
			Echinostomida	Echinostomatidae	Echinostoma caproni	WormBase ParaSite	PRJEB1207	50 Helminth Genomes Initiative
				Fasciolidae	Fasciola hepatica	WormBase ParaSite	PRJEB25283	Cwiklinski et al. 2015
			Strigidida	Schistosomidae	Trichobilharzia regenti	WormBase ParaSite	PRJEB4662	50 Helminth Genomes Initiative
					Schistosoma curassoni	WormBase ParaSite	PRJEB519	50 Helminth Genomes Initiative
					Schistosoma haematobium	WormBase ParaSite	PRJNA78265	Young et al. 2012
					Schistosoma japonicum	WormBase ParaSite	PRJEA34885	Zhou et al. 2009
					Schistosoma mansoni	WormBase ParaSite	PRJEA36577	Protasio et al 2012
					Schistosoma margrebowiei	WormBase ParaSite	PRJEB522	50 Helminth Genomes Initiative
					Schistosoma mattheei	WormBase ParaSite	PRJEB523	50 Helminth Genomes Initiative
					Schistosoma rodhaini	WormBase ParaSite	PRJEB526	50 Helminth Genomes Initiative
		Monogenea	Monopisthocotylea	Gyrodactilidae	Gyrodactilus salaris	WormBase ParaSite	PRJNA244375	Hahn et al. 2014
			Polyopisthocotylea	Polystomatidae	Protopolystoma xenopodis	WormBase ParaSite	PRJEB1201	50 Helminth Genomes Initiative
		Turbellaria	Macrostomida	Macrostomidae	Macrostomum lignano	WormBase ParaSite	PRJNA371498	Wasik et al. 2015
			Tricladida	Dugesidae	Schmidtea mediterranea	WormBase ParaSite	PRJNA12585	Robb et al. 2007
	Mollusca	Bivalvia	Ostreoida	Ostreidae	Crassostrea gigas	NCBI RefSeq	PRJNA70283	Zhang et al. 2012
					Crassostrea virginica	NCBI RefSeq	PRJNA376014	Gómez-Chiarri et al. 2015
			Pectinida	Pectinidae	Mizuhopecten yessoensis	NCBI RefSeq	PRJNA259405	Wang et al. 2017
		Cephalopoda	Octopoda	Octopodidae	Octopus bimaculoides	NCBI RefSeq	PRJNA270931	Albertin et al. 2015
		Gastropoda	Euopisthobranchia	Aplysidae	Aplysia californica	NCBI RefSeq	PRJNA13635	Di Palma et al. 2015 (Unpublished)
			Patellogastropoda	Lottidae	Lottia gigantea	NCBI RefSeq	PRJNA175706	Simakov et al. 2013
			Hygrophila	Planorbidae	Biomphalaria glabrata	NCBI RefSeq	PRJNA12879	Adema et al. 2017
			Caenogastropoda	Ampullaridae	Pomacea canaliculata	NCBI RefSeq	PRJNA427478	Liu et al. 2018
	Annelida	Clitellata	Rynchobdellida	Glossiphoniidae	Helobdella robusta	NCBI RefSeq	PRJNA175704	Simakov et al. 2013
Tanscriptomic data	Phylum/Class	Class	Species	Study	Description	Sample	Run	Ref.
	Platyhelminthes	Trematoda	S. mansoni	ERP000427	Schistosomulae (24 hr)	SAMEA988618	ERR022883	Protasio et al. 2012
						SAMEA988616	ERR022880
						SAMEA988622	ERR022881
						SAMEA988619	ERR022882
					Schistosomulae (3 hr)	SAMEA988617	ERR022879
						SAMEA988621	ERR022874
							ERR022876
					Cercariae	SAMEA988614	ERR022878
						SAMEA988623	ERR022872
						SAMEA988624	ERR022877
				ERP113121	Schistosomulae (D6)	SAMEA4483142	ERR3489978	Wangwiwatsin et al. 2020
						SAMEA4483143	ERR3489979
						SAMEA4483144	ERR3489980
						SAMEA4483145	ERR3489981
						SAMEA4483146	ERR3489982
						SAMEA4483147	ERR3489983
						SAMEA4483148	ERR3489984
					Schistosomulae (D13)	SAMEA4483149	ERR3489985
						SAMEA4483150	ERR3489986
						SAMEA4483151	ERR3489987
					Schistosomulae (D17)	SAMEA4483152	ERR3489988
						SAMEA4483153	ERR3489989
						SAMEA4483154	ERR3489990
					Schistosomulae (D21)	SAMEA4483155	ERR3489991
						SAMEA4483156	ERR3489992
						SAMEA4483157	ERR3489993
					Schistosomulae (D28)	SAMEA4483158	ERR3489994
						SAMEA4483159	ERR3489995
						SAMEA4483160	ERR3489996
					Adult (D35)	SAMEA4483161	ERR3489997
						SAMEA4483162	ERR3489998
						SAMEA4483163	ERR3489999
				ERP017466	Miracidia	SAMEA4483062	ERR1674585	Wellcome Sanger Institute
							ERR1674588
						SAMEA4483069	ERR1674584
							ERR1674587
						SAMEA4483070	ERR1674583
							ERR1674586
					First stage sporocyst	SAMEA4483071	ERR1674589
							ERR1674593
					Second stage sporocyst	SAMEA4483072	ERR1674590
							ERR1674594
						SAMEA4483073	ERR1674591
							ERR1674595
						SAMEA4483074	ERR1674592
							ERR1674596
50 Helminth Genomes Initiative		International Helminth Genomes Consortium., Coghlan, A., Tyagi, R. et al. Comparative genomics of the major parasitic worms. Nat Genet 51, 163–174 (2019). https://doi.org/10.1038/s41588-018-0262-1. https://www.sanger.ac.uk/collaboration/50hgp/
Adema et al. 2017		Adema, C., Hillier, L., Jones, C. et al. Whole genome analysis of a schistosomiasis-transmitting freshwater snail. Nat Commun 8, 15451 (2017). https://doi.org/10.1038/ncomms15451
Albertin et al. 2015		Albertin, C., Simakov, O., Mitros, T. et al. The octopus genome and the evolution of cephalopod neural and morphological novelties. Nature 524, 220–224 (2015). https://doi.org/10.1038/nature14668
Bennett et al. 2014		Bennett, H.M., Mok, H.P., Gkrania-Klotsas, E. et al. The genome of the sparganosis tapeworm Spirometra erinaceieuropaeiisolated from the biopsy of a migrating brain lesion. Genome Biol 15, 510 (2014). https://doi.org/10.1186/s13059-014-0510-3
Cwiklinski et al. 2015		Cwiklinski, K., Dalton, J.P., Dufresne, P.J. et al. The Fasciola hepatica genome: gene duplication and polymorphism reveals adaptation to the host environment and the capacity for rapid evolution. Genome Biol 16, 71 (2015). https://doi.org/10.1186/s13059-015-0632-2
Di Palma et al. 2015 (Unpublished)		Di Palma,F., Alfoldi,J., Johnson,J., Berlin,A., Gnerre,S., Jaffe,D., MacCallum,I., Young,S., Walker,B.J. and Lindblad-Toh,K. The Broad Institute Genome Assembly & Analysis Group, Computational R&D Group, and Sequencing Platform
Gómez-Chiarri et al. 2015		Marta Gómez-Chiarri, Wesley C. Warren, Ximing Guo, Dina Proestou. Developing tools for the study of molluscan immunity: The sequencing of the genome of the eastern oyster, Crassostrea virginica. Fish & Shellfish Immunology, Volume 46, Issue 1, 2015, Pages 2-4, ISSN 1050-4648, https://doi.org/10.1016/j.fsi.2015.05.004.
Hahn et al. 2014		Christoph Hahn, Bastian Fromm, Lutz Bachmann, Comparative Genomics of Flatworms (Platyhelminthes) Reveals Shared Genomic Features of Ecto- and Endoparastic Neodermata, Genome Biology and Evolution, Volume 6, Issue 5, May 2014, Pages 1105–1117, https://doi.org/10.1093/gbe/evu078
Huang et al. 2013		Huang Y, Chen W, Wang X, Liu H, Chen Y, Guo L, et al. (2013) The Carcinogenic Liver Fluke, Clonorchis sinensis: New Assembly, Reannotation and Analysis of the Genome and Characterization of Tissue Transcriptomes. PLoS ONE 8(1): e54732. https://doi.org/10.1371/journal.pone.0054732
Liu et al. 2018		Conghui Liu, Yan Zhang, Yuwei Ren, Hengchao Wang, Shuqu Li, Fan Jiang, Lijuan Yin, Xi Qiao, Guojie Zhang, Wanqiang Qian, Bo Liu, Wei Fan, The genome of the golden apple snail Pomacea canaliculata provides insight into stress tolerance and invasive adaptation, GigaScience, Volume 7, Issue 9, September 2018, giy101, https://doi.org/10.1093/gigascience/giy101
Maldonado et al. 2017		Maldonado, L.L., Assis, J., Araújo, F.M.G. et al. The Echinococcus canadensis (G7) genome: a key knowledge of parasitic platyhelminth human diseases. BMC Genomics 18, 204 (2017). https://doi.org/10.1186/s12864-017-3574-0
Protasio et al 2012		Protasio, A. V et al. (2012) ‘A Systematically Improved High Quality Genome and Transcriptome of the Human Blood Fluke Schistosoma mansoni TL - 6’, PLoS Neglected Tropical Diseases. doi: 10.1371/journal.pntd.0001455.
Robb et al. 2007		Sofia M.C. Robb, Eric Ross, Alejandro Sánchez Alvarado, SmedGD: the Schmidtea mediterranea genome database , Nucleic Acids Research, Volume 36, Issue suppl_1, 1 January 2008, Pages D599–D606, https://doi.org/10.1093/nar/gkm684
Simakov et al. 2013		Simakov, O., Marletaz, F., Cho, SJ. et al. Insights into bilaterian evolution from three spiralian genomes. Nature 493, 526–531 (2013). https://doi.org/10.1038/nature11696
Tsai et al. 2013		Tsai, I., Zarowiecki, M., Holroyd, N. et al. The genomes of four tapeworm species reveal adaptations to parasitism. Nature 496, 57–63 (2013). https://doi.org/10.1038/nature12031
Wang et al. 2016		Wang, S., Wang, S., Luo, Y. et al. Comparative genomics reveals adaptive evolution of Asian tapeworm in switching to a new intermediate host. Nat Commun 7, 12845 (2016). https://doi.org/10.1038/ncomms12845
Wang et al. 2017		Wang, S., Zhang, J., Jiao, W. et al. Scallop genome provides insights into evolution of bilaterian karyotype and development. Nat Ecol Evol 1, 0120 (2017). https://doi.org/10.1038/s41559-017-0120
Wangwiwatsin et al. 2020		Wangwiwatsin A, Protasio AV, Wilson S, Owusu C, Holroyd NE, Sanders MJ, Keane J, Doenhoff MJ, Rinaldi G, Berriman M. Transcriptome of the parasitic flatworm Schistosoma mansoni during intra-mammalian development. PLoS Negl Trop Dis. 2020 May 6;14(5):e0007743. doi: 10.1371/journal.pntd.0007743. PMID: 32374726; PMCID: PMC7263636.
Wellcome Sanger Institute		Wellcome Trust Sanger Institute. https://www.sanger.ac.uk/
Wasik et al. 2015		Wasik K, Gurtowski J, Zhou X, et al. Genome and transcriptome of the regeneration-competent flatworm, Macrostomum lignano. Proceedings of the National Academy of Sciences of the United States of America. 2015 Oct;112(40):12462-12467. DOI: 10.1073/pnas.1516718112.
Young et al. 2012		Young, N., Jex, A., Li, B. et al. Whole-genome sequence of Schistosoma haematobium. Nat Genet 44, 221–225 (2012). https://doi.org/10.1038/ng.1065
Young et al. 2014		Young, N., Nagarajan, N., Lin, S. et al. The Opisthorchis viverrini genome provides insights into life in the bile duct. Nat Commun 5, 4378 (2014). https://doi.org/10.1038/ncomms5378
Zhang et al. 2012		Zhang, G., Fang, X., Guo, X. et al. The oyster genome reveals stress adaptation and complexity of shell formation. Nature 490, 49–54 (2012). https://doi.org/10.1038/nature11413
Zhou et al. 2009		The Schistosoma japonicum Genome Sequencing and Functional Analysis Consortium., Genome annotation and evolution analysis., Zhou, Y. et al. The Schistosoma japonicum genome reveals features of host–parasite interplay. Nature 460, 345–351 (2009). https://doi.org/10.1038/nature08140
