## Supplementary Table 2. Summary of results for secreted and transmembrane protein-coding genes in each species analyzed. for "Evolutionary analysis of genome-specific duplications in flatworm genomes"

### Sheet: Supplementary Table 2
	Supplementary Table 2
	Summary of results for secreted and transmembrane protein-coding genes in each species analyzed. Mollusca and Annelida phyla were included.
	Phylum	Class	Species	N50 (assembly contiguity)	Number of contigs	Total annotated protein-coding genes	Secreted protein-coding genes (%)	Transmembrane protein-coding genes (%)	Genes with GO annotation (%)	Homologs with GO annotation (background set for GO enrichment analysis) (%)	Inparalogs with GO annotation (%)	Unnanotated Inparalogs (%)
	Platyhelminthes	Cestoda	Hymenolepis diminuta	49882	13910	11271	1049 (9.3%)	2055 (18.2%)	53.3	63.0391	68.2	31.8
			Hymenolepis microstoma	7673820	3643	12373	1304 (10.5%)	2072 (16.7%)	45.9	57.5468	60.6	39.4
			Hymenolepis nana	19273	16212	13777	1388 (10.1%)	2373 (17.2%)	48.3	58.8571	62.6	37.4
			Mesocestoides corti	65880	7068	10614	1273 (12.0%)	1837 (17.3%)	53.5	68.3055	69.3	30.7
			Echinococcus granulosus	5228736	1288	10273	1214 (11.8%)	2101 (20.5%)	53	56.9444	66.5	33.5
			Echinococcus multilocularis	13762452	1217	10669	1295 (12.1%)	2140 (20.1%)	52.5	56.6897	64.3	35.7
			Echinococcus canadensis	74555	9330	11432	1381 (12.1%)	2300 (20.1%)	41.8	53.3933	58.1	41.9
			Taenia solium	68027	11237	12481	1403 (11.2%)	2219 (17.8%)	49.1	60.7232	64.2	35.8
			Taenia asiatica	342420	6900	13322	1984 (14.9%)	2593 (19.5%)	42.5	46.5425	52.7	47.3
			Taenia saginata	52337	24137	13161	2021 (15.4%)	2543 (19.3%)	42.1	46.6569	53.4	46.6
			Hydatigera taeniformis	586235	3626	11649	1375 (11.8%)	2028 (17.4%)	51.6	63.0521	62.7	37.3
			Diphyllobothrium latum	6744	140294	19966	2307 (11.6%)	2738 (13.7%)	40.4	59.1665	59.9	40.1
			Schistocephalus solidus	31582	56778	20228	2563 (12.7%)	2669 (13.2%)	34.2	46.6891	41.8	58.2
			Spirometra erinaceieuropaei	4636	482396	39557	4963 (12.5%)	4669 (11.8%)	34.1	41.9023	35.9	64.1
		Trematoda	Clonorchis sinensis	417486	4348	13634	1707 (12.5%)	2152 (15.8%)	48	64.8445	68.4	31.6
			Opistorchis viverrini	26954	86083	16356	2178 (13.3%)	2161 (13.2%)	39.4	67.3753	78	22
			Echinostoma caproni	160917	23738	18607	2134 (11.5%)	2674 (14.4%)	47.5	58.8539	48.3	51.7
			Fasciola hepatica	1903231	2816	9708	1191 (12.3%)	1831 (18.9%)	59.4	74.3291	83.5	16.5
			Trichobilharzia regenti	7696	188369	22185	2176 (9.8%)	3018 (13.6%)	54.7	64.4373	63	37
			Schistosoma curassoni	13861	60140	23546	2232 (9.5%)	3153 (13.4%)	45.8	56.9863	66.8	33.2
			Schistosoma haematobium	319968	29834	11140	1022 (9.2%)	2109 (18.9%)	59.1	63.0098	74.2	25.8
			Schistosoma japonicum	176869	25048	12738	1356 (10.6%)	2164 (17.0%)	61.4	67.2542	75.7	24.3
			Schistosoma mansoni	50458499	320	14519	1461 (10.1%)	3131 (21.6%)	61.4	65.4972	76.6	23.4
			Schistosoma margrebowiei	35236	23355	26189	2401 (9.2%)	3176 (12.1%)	41.1	50.8163	44.9	55.1
			Schistosoma mattheei	12303	62061	22997	2177 (9.5%)	3081 (13.4%)	47.8	57.5527	69.8	30.2
			Schistosoma rodhaini	18681	42069	24089	2616 (10.9%)	3451 (14.3%)	45.9	56.9988	56.5	43.5
		Monogenea	Gyrodactilus salaris	2899	316398	15436	1328 (8.6%)	2322 (15.0%)	38.4	77.9516	76.2	23.8
			Protopolystoma xenopodis	36723	49174	37906	6127 (16.2%)	3721 (9.8%)	22.9	58.1843	41.7	58.3
		Turbellaria	Macrostomum lignano	246204	5269	49013	5918 (12.1%)	11079 (22.6%)	46.8	48.6356	48.5	51.5
			Schmidtea mediterranea	40862	43294	29850	1506 (5.0%)	4305 (14.4%)	53.5	58.1523	55.7	44.3
	Mollusca	Bivalvia	Crassostrea gigas	402213	7659	46748	6070 (13.0)	12459 (26.7)	-	-	-	-
			Crassostrea virginica	75944018	11	60213	7824 (13.0)	17454 (29.0)	-	-	-	-
			Mizuhopecten yessoensis	827226	82659	41567	4659 (11.2)	10986 (26.4)	-	-	-	-
		Cephalopoda	Octopus bimaculoides	485615	151674	23994	2015 (8.4)	5476 (22.8)	-	-	-	-
		Gastropoda	Aplysia californica	917541	4332	27591	3171 (11.5)	7010 (25.4)	-	-	-	-
			Lottia gigantea	1870055	4469	23822	2704 (11.4)	4987 (20.9)	-	-	-	-
			Biomphalaria glabrata	55717	331401	36675	4120 (11.2)	8947 (24.4)	-	-	-	-
			Pomacea canaliculata	31531291	24	40391	5707 (14.1)	11880 (29.4)	-	-	-	-
	Annelida	Clitellata	Helobdella robusta	3060193	1991	23426	2159 (9.2)	4543 (19.4)	-	-	-	-
